# Rates of evolution differ between cell types identified by single-cell RNAseq in threespine stickleback

**DOI:** 10.1101/2024.12.06.627160

**Authors:** Maria L. Rodgers, Swapna Subramanian, Lauren E. Fuess, Wan He, Samuel V. Scarpino, Andrea J. Roth-Monzón, Daniel Jeffries, Martine Seignon, Kathryn Milligan-McClellan, Rebecca Carrier, Natalie C. Steinel, Daniel I. Bolnick

**Affiliations:** University of Connecticut, Department of Ecology and Evolutionary Biology, Storrs, CT, 06269; North Carolina State University, Center for Marine Sciences and Technology, Department of Biological Sciences, Morehead City, NC 28557; Texas State University, Department of Biology, San Marcos, TX 78666; Institute of Experiential Artificial Intelligence, Northeastern University, Boston MA 02115; Division of Evolutionary Ecology, Institute of Ecology and Evolution, University of Bern, Bern, Switzerland; The Jackson Laboratory for Genomic Medicine, Farmington, CT, USA, 06032; University of Connecticut, Department of Molecular and Cell Biology, Storrs, CT, 06269; Department of Chemical Engineering, Northeastern University, Boston MA 02115; University of Massachusetts Lowell, Department of Biological Sciences, Lowell, MA, 01854

**Keywords:** evolutionary rates, *Gasterosteus aculeatus*, single cell sequencing, immunity

## Abstract

Rates of evolutionary change vary by gene. While some broad gene categories are highly conserved with little divergence over time, others undergo continuous selection pressure and are highly divergent. Here, we combine single-cell RNA sequencing (scRNAseq) with evolutionary genomics to understand whether certain cell types exhibit faster evolutionary divergence (using their characteristic genes), than other types of cells. Merging scRNAseq with population genomic data, we show that cell types differ in the rate at which their characteristic genes evolve, as measured by allele frequency divergence among many populations (F_ST_) and between species (dN/dS ratios). Neutrophils, B cells, and fibroblasts exhibit elevated F_ST_ at characteristic genes, while eosinophils in the intestine and thrombocytes in the head kidney exhibit lower F_ST_ than the average for 1000 random genes. Gene network centrality also differed between immune- and non-immune-associated genes, and closeness centrality was positively related to gene F_ST_. These results highlight the value of merging single cell RNA sequencing technology with evolutionary population genomic data, and reveal that genes which define immune cell types exhibit especially rapid evolution.
