## Supplemental Table 2 for "Rates of evolution differ between cell types identified by single-cell RNAseq in threespine stickleback"

### Sheet: Neutrophils
Feature ID	Feature Name	P-Value
ENSGACG00000020069	ENSGACG00000020069	2.61867e-68
ENSGACG00000012951	ENSGACG00000012951	2.405e-40
ENSGACG00000005291	ENSGACG00000005291	2.66403e-33
ENSGACG00000015680	swap70a	1.0748e-30
ENSGACG00000011212	ENSGACG00000011212	7.8808e-20
ENSGACG00000014424	ENSGACG00000014424	2.40312e-19
ENSGACG00000009519	ENSGACG00000009519	9.0486e-18
ENSGACG00000016657	arpc1b	8.36926e-17
ENSGACG00000020827	ncf1	1.25574e-16
ENSGACG00000014415	npsn	1.52193e-16
ENSGACG00000000121	ENSGACG00000000121	1.58761e-16
ENSGACG00000007176	ENSGACG00000007176	2.2268e-16
ENSGACG00000013555	coro1a	5.39536e-16
ENSGACG00000004515	ENSGACG00000004515	2.15856e-15
ENSGACG00000004750	cfl1l	3.15217e-15
ENSGACG00000015958	irf8	5.46444e-15
ENSGACG00000015943	cyba	3.95237e-14
ENSGACG00000020333	msna	5.44077e-14
ENSGACG00000014527	fbp2	7.05408e-14
ENSGACG00000001123	ENSGACG00000001123	9.26072e-14
ENSGACG00000012927	ENSGACG00000012927	2.51649e-13
ENSGACG00000016070	ENSGACG00000016070	2.53469e-13
ENSGACG00000019370	capgb	6.37982e-13
ENSGACG00000005864	gapdhs	1.75832e-12
ENSGACG00000000326	ENSGACG00000000326	2.96835e-12
ENSGACG00000019990	hcls1	5.78022e-12
ENSGACG00000015634	scinlb	8.45283e-12
ENSGACG00000003653	zgc:64051	1.26788e-11
ENSGACG00000020358	tagln2	1.39769e-11
ENSGACG00000007843	ptprc	2.30894e-11
ENSGACG00000005778	dap1b	5.391e-11
ENSGACG00000013298	arhgdia	1.8801e-10
ENSGACG00000012539	rpl22l1	4.33302e-10
ENSGACG00000007959	lcp1	8.00757e-10
ENSGACG00000018050	ENSGACG00000018050	1.02934e-09
ENSGACG00000017908	c6	1.74425e-09
ENSGACG00000014618	h2afva	2.02589e-09
ENSGACG00000013502	nfkbie	5.90094e-09
ENSGACG00000008834	steap4	1.0968e-08
ENSGACG00000001577	ENSGACG00000001577	1.28815e-08
ENSGACG00000001804	zgc:162944	1.41554e-08
ENSGACG00000000825	PDCL3	2.47007e-08
ENSGACG00000019805	btg1	4.60515e-08
ENSGACG00000017611	arpc3	1.00734e-07
ENSGACG00000012783	ENSGACG00000012783	1.15823e-07
ENSGACG00000004252	MYL12B	7.40842e-07
ENSGACG00000010111	ptpn6	1.38917e-06
ENSGACG00000012745	sat1b	1.51145e-06
ENSGACG00000009846	arpc4	1.85251e-06
ENSGACG00000007836	ENSGACG00000007836	3.82444e-06
ENSGACG00000014503	arpc2	3.91996e-06
ENSGACG00000007164	pgd	4.30043e-06
ENSGACG00000009991	tagapb	8.70133e-06
ENSGACG00000015537	cybb	1.0994e-05
ENSGACG00000008944	ENSGACG00000008944	1.9432e-05
ENSGACG00000019326	ponzr1	3.15375e-05
ENSGACG00000013530	hsp90ab1	3.36115e-05
ENSGACG00000009964	tktb	4.27894e-05
ENSGACG00000019181	rps15a	5.49034e-05
ENSGACG00000017701	ENSGACG00000017701	5.49954e-05
ENSGACG00000014576	ENSGACG00000014576	7.21656e-05
ENSGACG00000008253	ENSGACG00000008253	9.47122e-05
ENSGACG00000001519	itgb2	0.000121634
ENSGACG00000006275	ENSGACG00000006275	0.000158597
ENSGACG00000016593	actb1	0.000172482
ENSGACG00000007282	cxcr4a	0.000194235
ENSGACG00000010788	nr4a1	0.000252643
ENSGACG00000003572	pabpc1a	0.000259774
ENSGACG00000020935	mt-co1	0.000278234
ENSGACG00000006714	IFI27L1	0.000514348
ENSGACG00000015752	rpl13	0.000675153
ENSGACG00000011547	rpl18	0.000704425
ENSGACG00000007744	gpia	0.000775229
ENSGACG00000005444	ENSGACG00000005444	0.00107905
ENSGACG00000001066	ENSGACG00000001066	0.00117374
ENSGACG00000020906	rps14	0.00156498
ENSGACG00000004699	rpl35a	0.00158623
ENSGACG00000010761	rps9	0.00163965
ENSGACG00000020896	rhogb	0.00190188
ENSGACG00000014009	si:ch211-79k12.1	0.00202497
ENSGACG00000000151	ENSGACG00000000151	0.00212124
ENSGACG00000019282	ENSGACG00000019282	0.00221605
ENSGACG00000005065	nfkbiaa	0.0024143
ENSGACG00000019593	rpl34	0.00313449
ENSGACG00000001108	ENSGACG00000001108	0.00331362
ENSGACG00000016890	klf2b	0.00375993
ENSGACG00000015549	rps15	0.00382787
ENSGACG00000015957	RPL7A	0.00530091
ENSGACG00000000590	rpl18a	0.00564811
ENSGACG00000000474	rpl23	0.00572745
ENSGACG00000015169	rpl31	0.0058923
ENSGACG00000017305	ENSGACG00000017305	0.00624707
ENSGACG00000010916	rps12	0.00694291
ENSGACG00000008265	rpl14	0.00883031
ENSGACG00000017164	rps3a	0.00898921
ENSGACG00000017032	cfl1	0.00902673
ENSGACG00000017044	anxa5b	0.0096716
ENSGACG00000001394	ENSGACG00000001394	0.00998008
ENSGACG00000002035	rpl8	0.0103855
ENSGACG00000005189	rplp2	0.0109112
ENSGACG00000010752	cd63	0.0109323
ENSGACG00000007041	rpl29	0.0119543
ENSGACG00000011558	rps27a	0.0120094
ENSGACG00000019287	ENSGACG00000019287	0.0125398
ENSGACG00000003336	ENSGACG00000003336	0.0137923
ENSGACG00000020938	mt-co2	0.0139112
ENSGACG00000012858	rps29	0.0146778
ENSGACG00000003995	rplp1	0.0148088
ENSGACG00000010457	ENSGACG00000010457	0.0150006
ENSGACG00000013220	tmem176l.1	0.0160031
ENSGACG00000018103	rack1	0.0173444
ENSGACG00000015568	rps28	0.0173616
ENSGACG00000015499	rplp2l	0.0175834
ENSGACG00000020072	eif4a1b	0.0181578
ENSGACG00000009814	rps18	0.0186804
ENSGACG00000014154	si:dkey-159f12.2	0.0192046
ENSGACG00000004926	rps10	0.0199048
ENSGACG00000002118	rpl11	0.0211616
ENSGACG00000020954	mt-cyb	0.0218111
ENSGACG00000006896	grb2b	0.02421
ENSGACG00000017491	rpl12	0.0255701
ENSGACG00000016901	ENSGACG00000016901	0.0259568
ENSGACG00000006523	RPL27A	0.0259568
ENSGACG00000014559	rpl3	0.0266669
ENSGACG00000002088	rpl36	0.0267342
ENSGACG00000003476	rps19	0.0269336
ENSGACG00000008262	fance	0.0275178
ENSGACG00000006855	tpt1	0.0285213
ENSGACG00000017200	taldo1	0.0289949
ENSGACG00000017440	rpl39	0.029906
ENSGACG00000002767	rpl7	0.0300936
ENSGACG00000017861	rps6	0.0315674
ENSGACG00000017482	rpl36a	0.0318968
ENSGACG00000009310	rpl13a	0.034189
ENSGACG00000018720	rps4x	0.0378852
ENSGACG00000018299	si:ch211-156l18.7	0.0411172
ENSGACG00000007990	RPS17	0.0428169
ENSGACG00000013384	rps3	0.0463932
ENSGACG00000018439	rpl26	0.0467886
ENSGACG00000014635	rpl27	0.0471898
ENSGACG00000016123	rpl37	0.0491589
ENSGACG00000018565	ENSGACG00000018565	0.0521939
ENSGACG00000016089	rpl28	0.0568076
ENSGACG00000011913	rps7	0.0573784
ENSGACG00000012769	ENSGACG00000012769	0.0579557
ENSGACG00000000741	rps26	0.0595642
ENSGACG00000003574	rpl35	0.0613972
ENSGACG00000020009	rps16	0.0622612
ENSGACG00000020942	mt-co3	0.0627908
ENSGACG00000001751	ENSGACG00000001751	0.0627908
ENSGACG00000004060	dynll1	0.0660239
ENSGACG00000009225	ENSGACG00000009225	0.0696976
ENSGACG00000004230	RPL5	0.0700501
ENSGACG00000015402	eef1b2	0.0710714
ENSGACG00000012484	zgc:171772	0.0727506
ENSGACG00000008736	rps24	0.0746066
ENSGACG00000003895	rps23	0.0746873
ENSGACG00000010517	si:dkey-4p15.3	0.0782484
ENSGACG00000002699	ENSGACG00000002699	0.0783456
ENSGACG00000020925	mt-nd1	0.0784672
ENSGACG00000017667	eif3f	0.0818614
ENSGACG00000017028	ENSGACG00000017028	0.0823003
ENSGACG00000007961	rpl15	0.0860244
ENSGACG00000016489	rps8a	0.0948625

### Sheet: Erythrocytes
Feature ID	Feature Name	Cluster 2 P-Value
ENSGACG00000013876	ENSGACG00000013876	6.39267e-40
ENSGACG00000009211	ENSGACG00000009211	2.66546e-39
ENSGACG00000013891	HBE1	8.89718e-39
ENSGACG00000014487	zgc:163057	8.24671e-37
ENSGACG00000008894	rfesd	1.00016e-36
ENSGACG00000013895	ENSGACG00000013895	3.27129e-36
ENSGACG00000014492	hbae5	3.08423e-35
ENSGACG00000020086	ENSGACG00000020086	7.78984e-35
ENSGACG00000006807	alas2	1.03088e-33
ENSGACG00000006448	tmem205	2.48906e-33
ENSGACG00000019059	ENSGACG00000019059	9.77826e-33
ENSGACG00000013918	HBE1	2.79839e-32
ENSGACG00000013902	ENSGACG00000013902	4.41266e-32
ENSGACG00000015628	ENSGACG00000015628	3.81264e-29
ENSGACG00000016845	mibp2	3.81264e-29
ENSGACG00000017383	aqp1a.1	8.2584e-27
ENSGACG00000009622	slc4a1a	6.16269e-25
ENSGACG00000016598	ak1	9.88172e-25
ENSGACG00000017379	clic2	6.16499e-24
ENSGACG00000017373	ENSGACG00000017373	1.40842e-22
ENSGACG00000015484	fth1b	7.48493e-21
ENSGACG00000012552	blvrb	2.11176e-19
ENSGACG00000014131	ENSGACG00000014131	4.16434e-15
ENSGACG00000017417	ndufa12	1.30888e-14
ENSGACG00000013157	rbm8a	7.6976e-14
ENSGACG00000017931	ube2v2	1.87642e-13
ENSGACG00000006628	rbm7	1.11901e-12
ENSGACG00000011456	ada	1.57107e-12
ENSGACG00000014330	ndufab1b	2.00065e-12
ENSGACG00000018175	ccng1	2.55636e-12
ENSGACG00000004787	apopt1	4.77417e-12
ENSGACG00000004479	sst1.1	4.76187e-09
ENSGACG00000011139	pfdn4	6.61173e-09
ENSGACG00000014981	scg3	5.56256e-08
ENSGACG00000012351	ENSGACG00000012351	1.91473e-07
ENSGACG00000000104	chchd7	6.9318e-07
ENSGACG00000018350	higd2a	1.7367e-05
ENSGACG00000010464	zgc:92606	2.74454e-05
ENSGACG00000020581	sod1	2.94074e-05
ENSGACG00000013438	CAPNS1	3.56776e-05
ENSGACG00000018116	hnrnpaba	0.000128566
ENSGACG00000004818	ENSGACG00000004818	0.000194737
ENSGACG00000006447	ybx1	0.000274654
ENSGACG00000006058	rsl24d1	0.000316702
ENSGACG00000001771	ins	0.000409076
ENSGACG00000013727	eif3g	0.0010628
ENSGACG00000019396	gabarapb	0.00261647
ENSGACG00000016901	ENSGACG00000016901	0.00354425
ENSGACG00000019097	prdx2	0.00698274
ENSGACG00000015206	cirbpa	0.0120388
ENSGACG00000010631	HINT1	0.0138158
ENSGACG00000000860	ENSGACG00000000860	0.0221459
ENSGACG00000015475	atp6v1g1	0.0309854
ENSGACG00000016554	edf1	0.0324252
ENSGACG00000008662	ssr4	0.0345141
ENSGACG00000004372	rpl22	0.0747498
ENSGACG00000014885	eif1b	0.0867702

### Sheet: Hepatocytes
Feature ID	Feature Name	Cluster 3 P-Value
ENSGACG00000006034	apoa1b	1.02276e-54
ENSGACG00000003461	ENSGACG00000003461	3.1393e-52
ENSGACG00000011617	ENSGACG00000011617	4.05628e-52
ENSGACG00000004940	serpina1l	4.26365e-52
ENSGACG00000003467	apoa2	4.26365e-52
ENSGACG00000011672	ENSGACG00000011672	3.15259e-51
ENSGACG00000018674	fgb	4.53179e-50
ENSGACG00000010933	ENSGACG00000010933	1.11613e-49
ENSGACG00000018290	LYZ	5.7084e-49
ENSGACG00000003473	apoc2	1.53773e-48
ENSGACG00000004263	serpind1	3.82322e-48
ENSGACG00000013533	tfa	4.26358e-48
ENSGACG00000003705	ENSGACG00000003705	5.46291e-48
ENSGACG00000017422	ambp	6.08813e-48
ENSGACG00000018694	fga	9.20339e-48
ENSGACG00000013639	fabp10a	1.13545e-47
ENSGACG00000015448	f2	3.98948e-47
ENSGACG00000006138	ENSGACG00000006138	2.19152e-46
ENSGACG00000009880	ENSGACG00000009880	2.23155e-46
ENSGACG00000011392	si:ch1073-126c3.2	2.28782e-46
ENSGACG00000012381	ENSGACG00000012381	2.28782e-46
ENSGACG00000004413	ENSGACG00000004413	2.51037e-46
ENSGACG00000007507	ENSGACG00000007507	1.13495e-45
ENSGACG00000006029	ENSGACG00000006029	3.58187e-45
ENSGACG00000002477	c8g	1.17975e-44
ENSGACG00000016857	fgg	1.31175e-44
ENSGACG00000016104	ENSGACG00000016104	2.25439e-44
ENSGACG00000018054	serping1	2.31032e-44
ENSGACG00000014054	ENSGACG00000014054	5.22404e-44
ENSGACG00000013272	ENSGACG00000013272	8.59177e-44
ENSGACG00000020636	cfbl	1.1339e-43
ENSGACG00000003639	ENSGACG00000003639	1.79268e-43
ENSGACG00000005883	ENSGACG00000005883	4.86378e-43
ENSGACG00000010252	lect2l	5.41469e-43
ENSGACG00000015947	ENSGACG00000015947	2.97848e-42
ENSGACG00000013542	serpinc1	2.97848e-42
ENSGACG00000015857	fbp1b	3.08214e-42
ENSGACG00000005858	plg	3.53563e-42
ENSGACG00000000362	ENSGACG00000000362	6.43265e-42
ENSGACG00000018776	ENSGACG00000018776	7.9878e-42
ENSGACG00000020104	itih2	2.18186e-41
ENSGACG00000016095	ahsg2	4.44538e-41
ENSGACG00000001733	ENSGACG00000001733	1.45271e-40
ENSGACG00000010870	serpinf2b	1.7846e-39
ENSGACG00000020473	vtnb	2.83696e-39
ENSGACG00000011316	diabloa	3.03575e-39
ENSGACG00000002433	apoea	1.15332e-38
ENSGACG00000017982	aldob	1.35401e-38
ENSGACG00000011784	endouc	1.59324e-38
ENSGACG00000015856	c9	4.3614e-38
ENSGACG00000003808	ENSGACG00000003808	7.50161e-38
ENSGACG00000019365	shbg	8.44129e-38
ENSGACG00000013025	leg1.2	8.44129e-38
ENSGACG00000012003	thrsp	1.02677e-37
ENSGACG00000011877	hpdb	3.12035e-37
ENSGACG00000016323	c8b	4.98873e-37
ENSGACG00000008048	si:ch1073-416d2.3	5.38814e-37
ENSGACG00000009633	uox	1.81938e-36
ENSGACG00000011977	ppdpfa	2.44843e-36
ENSGACG00000005421	ENSGACG00000005421	3.33253e-36
ENSGACG00000005688	ENSGACG00000005688	4.7799e-36
ENSGACG00000001573	ENSGACG00000001573	6.13329e-36
ENSGACG00000006673	rbp4	2.48588e-35
ENSGACG00000010219	gapdh	3.90615e-35
ENSGACG00000006574	fabp1a	8.69378e-35
ENSGACG00000018848	ENSGACG00000018848	1.00378e-34
ENSGACG00000013666	agxtb	1.39375e-34
ENSGACG00000011851	ENSGACG00000011851	2.22663e-34
ENSGACG00000016093	grhprb	3.08551e-34
ENSGACG00000015472	f7i	4.01773e-34
ENSGACG00000015411	ftcd	7.76056e-34
ENSGACG00000014744	gstt1a	2.79886e-33
ENSGACG00000012900	miox	2.87706e-32
ENSGACG00000003641	ahcy	1.09986e-31
ENSGACG00000012229	ttc36	3.44085e-31
ENSGACG00000001459	zgc:56585	6.59625e-31
ENSGACG00000004497	agxta	6.14225e-30
ENSGACG00000010146	arg1	1.29632e-29
ENSGACG00000009592	ENSGACG00000009592	2.22373e-29
ENSGACG00000009883	ENSGACG00000009883	1.21881e-28
ENSGACG00000002042	cyb5a	1.67074e-26
ENSGACG00000006285	cp	6.90794e-25
maker-chrY-snap-gene-66.9	maker-chrY-snap-gene-66.9	2.81544e-22
ENSGACG00000019607	ugp2a	5.12508e-20
ENSGACG00000004690	si:ch1073-406l10.2	1.11245e-19
ENSGACG00000002475	ptgdsb.1	3.14648e-19
ENSGACG00000006489	ENSGACG00000006489	1.02252e-18
ENSGACG00000010132	c1r	1.88376e-18
ENSGACG00000007323	HNMT	5.26529e-18
ENSGACG00000003457	fabp11a	1.70857e-14
ENSGACG00000001436	ENSGACG00000001436	4.28379e-14
ENSGACG00000019606	mdh1aa	3.70217e-13
ENSGACG00000003509	ENSGACG00000003509	1.5704e-09
ENSGACG00000001512	DBI	2.39706e-08
ENSGACG00000007518	gstr	1.39883e-07
ENSGACG00000020243	nupr1a	3.98254e-06
ENSGACG00000004745	ENSGACG00000004745	6.38134e-05
ENSGACG00000004652	ENSGACG00000004652	0.000200467
ENSGACG00000005605	atp5mc1	0.00244185
ENSGACG00000011333	cbr1l	0.00482195
ENSGACG00000003603	romo1	0.0556481
ENSGACG00000003441	apoeb	0.0665663

### Sheet: Kupffer cells
Feature ID	Feature Name	Cluster 4 P-Value
ENSGACG00000012665	ENSGACG00000012665	2.18863e-61
ENSGACG00000003555	ENSGACG00000003555	1.56009e-60
ENSGACG00000003551	ENSGACG00000003551	1.01068e-59
ENSGACG00000018430	ENSGACG00000018430	4.35301e-51
ENSGACG00000018429	ENSGACG00000018429	2.23144e-49
ENSGACG00000008819	ENSGACG00000008819	1.57579e-47
ENSGACG00000008033	krt18b	2.10079e-45
ENSGACG00000020024	epdl1	1.36303e-38
ENSGACG00000018138	ENSGACG00000018138	2.5389e-38
ENSGACG00000008828	ENSGACG00000008828	5.71827e-36
ENSGACG00000008514	ENSGACG00000008514	4.91617e-32
ENSGACG00000003825	ENSGACG00000003825	2.10475e-31
ENSGACG00000016266	tmem176	3.33282e-30
ENSGACG00000018016	cd74a	2.17711e-29
ENSGACG00000006771	hmox1a	6.39877e-29
ENSGACG00000017163	ENSGACG00000017163	1.37338e-27
ENSGACG00000000350	ENSGACG00000000350	3.30655e-27
ENSGACG00000007985	ctsc	5.53302e-27
ENSGACG00000010801	ENSGACG00000010801	8.84014e-27
ENSGACG00000013795	csf3r	1.52739e-25
ENSGACG00000017988	ENSGACG00000017988	6.12013e-25
ENSGACG00000009620	ctsl.1	8.79019e-24
ENSGACG00000013470	CTSS	1.48042e-23
ENSGACG00000003218	ctsa	1.04472e-22
ENSGACG00000000344	ENSGACG00000000344	4.32337e-22
ENSGACG00000020888	ENSGACG00000020888	2.24571e-21
ENSGACG00000013402	ctsk	2.81289e-20
ENSGACG00000000498	ctsz	2.20626e-19
ENSGACG00000015519	ifi30	2.61562e-19
ENSGACG00000005108	psap	3.38387e-19
ENSGACG00000000336	ENSGACG00000000336	9.42659e-19
ENSGACG00000014616	grna	1.44975e-18
ENSGACG00000020296	mpp1	6.67628e-18
ENSGACG00000005772	zgc:152830	9.35398e-18
ENSGACG00000004084	cndp2	2.35794e-17
ENSGACG00000019638	plin2	3.23623e-17
ENSGACG00000008422	zgc:103438	7.35715e-17
ENSGACG00000010513	jdp2b	7.61722e-17
ENSGACG00000006241	bpifcl	9.27312e-17
ENSGACG00000010643	ENSGACG00000010643	4.96331e-16
ENSGACG00000002668	entpd1	7.09759e-16
ENSGACG00000000348	ENSGACG00000000348	7.15069e-16
ENSGACG00000000330	ENSGACG00000000330	9.09298e-16
ENSGACG00000005359	scpep1	9.28217e-16
ENSGACG00000006358	ENSGACG00000006358	1.98638e-15
ENSGACG00000007718	npc2	5.37773e-15
ENSGACG00000015887	hexb	4.79174e-14
ENSGACG00000006838	ENSGACG00000006838	5.34621e-14
ENSGACG00000015525	spi1b	7.0646e-14
ENSGACG00000008530	tcn2	9.74198e-14
ENSGACG00000019078	cxcl19	5.75753e-13
ENSGACG00000006701	ppp1r15b	2.56888e-12
ENSGACG00000013667	lgals9l6	8.52331e-12
ENSGACG00000011036	timp2b	1.38104e-11
ENSGACG00000016271	sqstm1	2.61247e-11
ENSGACG00000010476	fosab	5.28333e-11
ENSGACG00000008293	ATP6V0C	1.61373e-10
ENSGACG00000003403	ENSGACG00000003403	1.66901e-10
ENSGACG00000018609	clta	2.24117e-10
ENSGACG00000010752	cd63	2.24117e-10
ENSGACG00000010912	ENSGACG00000010912	2.77104e-10
ENSGACG00000018565	ENSGACG00000018565	4.19435e-10
ENSGACG00000007298	tspan36	5.51905e-10
ENSGACG00000014009	si:ch211-79k12.1	8.22603e-10
ENSGACG00000020896	rhogb	1.17229e-09
ENSGACG00000011155	cd40	1.96952e-09
ENSGACG00000003266	ENSGACG00000003266	1.96952e-09
ENSGACG00000017697	ENSGACG00000017697	2.14963e-09
ENSGACG00000007989	itm2bb	2.69942e-09
ENSGACG00000001519	itgb2	2.92504e-09
ENSGACG00000007476	fuca1.2	4.64967e-09
ENSGACG00000005902	dusp2	4.82216e-09
ENSGACG00000017305	ENSGACG00000017305	5.37711e-09
ENSGACG00000004470	nfe2l2a	1.26024e-08
ENSGACG00000017070	anxa4	2.11055e-08
ENSGACG00000000850	ENSGACG00000000850	2.73075e-08
ENSGACG00000014571	ctsla	7.05577e-08
ENSGACG00000016890	klf2b	8.18904e-08
ENSGACG00000007282	cxcr4a	1.34572e-07
ENSGACG00000016899	asah1b	3.72114e-07
ENSGACG00000006896	grb2b	3.80913e-07
ENSGACG00000012167	lgmn	4.60101e-07
ENSGACG00000000151	ENSGACG00000000151	1.03618e-06
ENSGACG00000006275	ENSGACG00000006275	1.24394e-06
ENSGACG00000010788	nr4a1	1.36655e-06
ENSGACG00000014576	ENSGACG00000014576	2.77262e-06
ENSGACG00000005975	ENSGACG00000005975	4.23152e-06
ENSGACG00000007959	lcp1	6.92066e-06
ENSGACG00000011059	zgc:112492	1.38416e-05
ENSGACG00000009991	tagapb	1.52538e-05
ENSGACG00000010111	ptpn6	3.14746e-05
ENSGACG00000003653	zgc:64051	3.96473e-05
ENSGACG00000017701	ENSGACG00000017701	5.11325e-05
ENSGACG00000014266	xbp1	6.77591e-05
ENSGACG00000007843	ptprc	9.93142e-05
ENSGACG00000019282	ENSGACG00000019282	0.000229352
ENSGACG00000014503	arpc2	0.000254075
ENSGACG00000015537	cybb	0.000312946
ENSGACG00000001936	rnasekb	0.000466033
ENSGACG00000007836	ENSGACG00000007836	0.000493183
ENSGACG00000013298	arhgdia	0.000567688
ENSGACG00000009846	arpc4	0.000690646
ENSGACG00000005065	nfkbiaa	0.000715377
ENSGACG00000019990	hcls1	0.000804347
ENSGACG00000016070	ENSGACG00000016070	0.00266175
ENSGACG00000020358	tagln2	0.00282307
ENSGACG00000020333	msna	0.00331864
ENSGACG00000004060	dynll1	0.00363575
ENSGACG00000000326	ENSGACG00000000326	0.00374821
ENSGACG00000019370	capgb	0.00386456
ENSGACG00000008253	ENSGACG00000008253	0.00455641
ENSGACG00000019805	btg1	0.00463418
ENSGACG00000004750	cfl1l	0.00467746
ENSGACG00000017611	arpc3	0.00467834
ENSGACG00000015475	atp6v1g1	0.00520304
ENSGACG00000001577	ENSGACG00000001577	0.00625449
ENSGACG00000016593	actb1	0.00660978
ENSGACG00000013502	nfkbie	0.00677583
ENSGACG00000010517	si:dkey-4p15.3	0.00698757
ENSGACG00000019326	ponzr1	0.0091497
ENSGACG00000012769	ENSGACG00000012769	0.010058
ENSGACG00000003794	krt8	0.0117209
ENSGACG00000001123	ENSGACG00000001123	0.0130878
ENSGACG00000020938	mt-co2	0.0160948
ENSGACG00000009322	ENSGACG00000009322	0.0164182
ENSGACG00000012745	sat1b	0.0187149
ENSGACG00000017044	anxa5b	0.0195209
ENSGACG00000015634	scinlb	0.0197916
ENSGACG00000017032	cfl1	0.0261715
ENSGACG00000006714	IFI27L1	0.0302765
ENSGACG00000001305	ssr2	0.0347061
ENSGACG00000013555	coro1a	0.0349271
ENSGACG00000018050	ENSGACG00000018050	0.0352476
ENSGACG00000020942	mt-co3	0.0372779
ENSGACG00000016657	arpc1b	0.0378233
ENSGACG00000001751	ENSGACG00000001751	0.0416977
ENSGACG00000020925	mt-nd1	0.0421292
ENSGACG00000020935	mt-co1	0.0439135
ENSGACG00000019287	ENSGACG00000019287	0.0446736
ENSGACG00000020954	mt-cyb	0.0485769
ENSGACG00000020257	ubb	0.0497138
ENSGACG00000015958	irf8	0.0561407
ENSGACG00000007176	ENSGACG00000007176	0.0592987
ENSGACG00000005864	gapdhs	0.0605792
ENSGACG00000008944	ENSGACG00000008944	0.074881
ENSGACG00000020946	mt-nd4l	0.081522
ENSGACG00000009661	NDUFA4	0.0825432
ENSGACG00000001394	ENSGACG00000001394	0.0868132
ENSGACG00000003441	apoeb	0.0881371
ENSGACG00000013220	tmem176l.1	0.0881371
ENSGACG00000015943	cyba	0.0905153
ENSGACG00000004252	MYL12B	0.0984485
