## Supplemental Table 3 for "Rates of evolution differ between cell types identified by single-cell RNAseq in threespine stickleback"

### Sheet: Erthyrocytes
Feature ID	Feature Name	Cluster 1 P-Value
ENSGACG00000009211	ENSGACG00000009211	1.4e-45
ENSGACG00000013895	ENSGACG00000013895	4.55e-45
ENSGACG00000013918	HBE1	2.44e-44
ENSGACG00000006448	tmem205	3.08e-44
ENSGACG00000019059	ENSGACG00000019059	4.52e-42
ENSGACG00000014487	zgc:163057	2.45e-41
ENSGACG00000014492	hbae5	4.01e-41
ENSGACG00000008894	rfesd	5.04e-41
ENSGACG00000006807	alas2	9.71e-40
ENSGACG00000013902	ENSGACG00000013902	6.58e-39
ENSGACG00000020086	ENSGACG00000020086	8.14e-38
ENSGACG00000015484	fth1b	4.51e-37
ENSGACG00000017383	aqp1a.1	1.69e-36
ENSGACG00000017373	ENSGACG00000017373	6.39e-36
ENSGACG00000013876	ENSGACG00000013876	2.25e-34
ENSGACG00000002069	selenoj	4.17e-34
ENSGACG00000007312	ENSGACG00000007312	1.4e-33
ENSGACG00000012552	blvrb	5.03e-32
ENSGACG00000003065	zgc:171566	6.35e-32
ENSGACG00000015628	ENSGACG00000015628	1e-31
ENSGACG00000013891	HBE1	3.68e-28
ENSGACG00000014131	ENSGACG00000014131	2.33e-23
ENSGACG00000020581	sod1	3.76e-23
ENSGACG00000016598	ak1	8.13e-22
ENSGACG00000017379	clic2	3.32e-21
ENSGACG00000004787	apopt1	7.02e-21
ENSGACG00000017417	ndufa12	2.82e-19
ENSGACG00000014330	ndufab1b	3.85e-18
ENSGACG00000018175	ccng1	2.9e-17
ENSGACG00000006628	rbm7	1.05e-14
ENSGACG00000017931	ube2v2	1.32e-12
ENSGACG00000013157	rbm8a	5.68e-12
ENSGACG00000011456	ada	5.96e-11
ENSGACG00000019097	prdx2	6.32e-11
ENSGACG00000004652	ENSGACG00000004652	7.36e-10
ENSGACG00000006447	ybx1	3.5e-09
ENSGACG00000000104	chchd7	4.5e-09
ENSGACG00000011139	pfdn4	7.51e-09
ENSGACG00000013438	CAPNS1	1.27e-06
ENSGACG00000008662	ssr4	2.6e-06
ENSGACG00000004818	ENSGACG00000004818	3.17e-06
ENSGACG00000019396	gabarapb	2.4e-05
ENSGACG00000006058	rsl24d1	5.39e-05
ENSGACG00000019267	mgst1.1	0.000200376
ENSGACG00000018116	hnrnpaba	0.000266825
ENSGACG00000012351	ENSGACG00000012351	0.000973924
ENSGACG00000015475	atp6v1g1	0.00100008
ENSGACG00000010464	zgc:92606	0.00124172
ENSGACG00000016554	edf1	0.00335418
ENSGACG00000019142	ENSGACG00000019142	0.0135027
ENSGACG00000006713	ENSGACG00000006713	0.016546
ENSGACG00000003771	pabpc1b	0.0198007
ENSGACG00000011333	cbr1l	0.0358703
ENSGACG00000004372	rpl22	0.0443572
ENSGACG00000013727	eif3g	0.0487813
ENSGACG00000000860	ENSGACG00000000860	0.0595138
ENSGACG00000017028	ENSGACG00000017028	0.0933539

### Sheet: Neutrophils
Feature ID	Feature Name	Cluster 2 P-Value
ENSGACG00000014415	npsn	1.01e-09
ENSGACG00000006316	ENSGACG00000006316	1.7e-08
ENSGACG00000018786	ENSGACG00000018786	1.43e-07
ENSGACG00000015228	ENSGACG00000015228	3.52e-07
ENSGACG00000019298	ENSGACG00000019298	4.03e-07
ENSGACG00000020069	ENSGACG00000020069	1.13e-06
ENSGACG00000000483	plcg2	1.23e-06
ENSGACG00000015634	scinlb	2e-06
ENSGACG00000001633	ENSGACG00000001633	2.33e-06
ENSGACG00000012951	ENSGACG00000012951	2.68e-06
ENSGACG00000014532	cyth4a	3.72e-06
ENSGACG00000014424	ENSGACG00000014424	3.92e-06
ENSGACG00000012927	ENSGACG00000012927	8.81e-06
ENSGACG00000018565	ENSGACG00000018565	8.81e-06
ENSGACG00000010788	nr4a1	1.28e-05
ENSGACG00000018028	spock3	2.29e-05
ENSGACG00000020333	msna	2.86e-05
ENSGACG00000014208	fmnl1a	4.32e-05
ENSGACG00000019990	hcls1	4.7e-05
ENSGACG00000016070	ENSGACG00000016070	4.78e-05
ENSGACG00000005291	ENSGACG00000005291	5.31e-05
ENSGACG00000013555	coro1a	5.96e-05
ENSGACG00000013573	prf1.9	0.000154988
ENSGACG00000009171	ENSGACG00000009171	0.000181115
ENSGACG00000013502	nfkbie	0.000185362
ENSGACG00000001123	ENSGACG00000001123	0.000288166
ENSGACG00000013244	ENSGACG00000013244	0.000468088
ENSGACG00000015450	ankrd11	0.000681621
ENSGACG00000012745	sat1b	0.000725603
ENSGACG00000016657	arpc1b	0.000733536
ENSGACG00000009991	tagapb	0.000786274
ENSGACG00000010111	ptpn6	0.000911331
ENSGACG00000018050	ENSGACG00000018050	0.000921979
ENSGACG00000018539	sh2d1ab	0.00119995
ENSGACG00000001519	itgb2	0.00128295
ENSGACG00000008435	grinab	0.00144098
ENSGACG00000013298	arhgdia	0.00158964
ENSGACG00000007959	lcp1	0.00160017
ENSGACG00000017611	arpc3	0.00163541
ENSGACG00000019370	capgb	0.00180356
ENSGACG00000007843	ptprc	0.00254875
ENSGACG00000000326	ENSGACG00000000326	0.00278491
ENSGACG00000004750	cfl1l	0.00463138
ENSGACG00000013548	rab35b	0.00469568
ENSGACG00000008445	ENSGACG00000008445	0.00481348
ENSGACG00000013618	gadd45bb	0.00499557
ENSGACG00000001847	ENSGACG00000001847	0.00651758
ENSGACG00000014576	ENSGACG00000014576	0.0081862
ENSGACG00000007176	ENSGACG00000007176	0.0110723
ENSGACG00000008944	ENSGACG00000008944	0.0122829
ENSGACG00000018498	eif4ebp3l	0.0143549
ENSGACG00000007836	ENSGACG00000007836	0.016029
ENSGACG00000002286	pdcd6	0.0213878
ENSGACG00000016593	actb1	0.0412314
ENSGACG00000014503	arpc2	0.0480569
ENSGACG00000006070	myh9b	0.0485095
ENSGACG00000003653	zgc:64051	0.0532334
ENSGACG00000007026	ddx5	0.0532673
ENSGACG00000004252	MYL12B	0.0601825
ENSGACG00000004703	ENSGACG00000004703	0.0611444
ENSGACG00000016252	mgst3a	0.06735
ENSGACG00000005431	plecb	0.0795124
ENSGACG00000006236	ENSGACG00000006236	0.0928431

### Sheet: Natural killer cells
Feature ID	Feature Name	Cluster 3 P-Value
ENSGACG00000008445	ENSGACG00000008445	1.9e-08
ENSGACG00000009229	nkl.4	1.1e-07
ENSGACG00000018539	sh2d1ab	4.63e-06
ENSGACG00000013573	prf1.9	2.72e-05
ENSGACG00000005291	ENSGACG00000005291	6.44e-05
ENSGACG00000016657	arpc1b	6.7e-05
ENSGACG00000020069	ENSGACG00000020069	0.000555239
ENSGACG00000014424	ENSGACG00000014424	0.00121128
ENSGACG00000009171	ENSGACG00000009171	0.00154171
ENSGACG00000014532	cyth4a	0.00154995
ENSGACG00000018786	ENSGACG00000018786	0.00209183
ENSGACG00000018028	spock3	0.00211589
ENSGACG00000018498	eif4ebp3l	0.00233544
ENSGACG00000006316	ENSGACG00000006316	0.00391736
ENSGACG00000020692	ENSGACG00000020692	0.00408371
ENSGACG00000016070	ENSGACG00000016070	0.0044199
ENSGACG00000016755	hopx	0.00685181
ENSGACG00000007959	lcp1	0.00757446
ENSGACG00000010457	ENSGACG00000010457	0.00824263
ENSGACG00000015228	ENSGACG00000015228	0.00911464
ENSGACG00000015247	nme2a	0.0092956
ENSGACG00000001633	ENSGACG00000001633	0.0126585
ENSGACG00000005189	rplp2	0.0141314
ENSGACG00000001123	ENSGACG00000001123	0.0144945
ENSGACG00000019370	capgb	0.0153836
ENSGACG00000019326	ponzr1	0.0157886
ENSGACG00000011547	rpl18	0.0160464
ENSGACG00000013244	ENSGACG00000013244	0.0160902
ENSGACG00000014559	rpl3	0.0162506
ENSGACG00000004230	RPL5	0.0192925
ENSGACG00000012745	sat1b	0.0193682
ENSGACG00000015499	rplp2l	0.0222889
ENSGACG00000015957	RPL7A	0.0248278
ENSGACG00000000825	PDCL3	0.0262265
ENSGACG00000009280	ENSGACG00000009280	0.0267042
ENSGACG00000019805	btg1	0.026831
ENSGACG00000010761	rps9	0.0354418
ENSGACG00000006855	tpt1	0.0368892
ENSGACG00000003476	rps19	0.0395714
ENSGACG00000010111	ptpn6	0.0406271
ENSGACG00000001804	zgc:162944	0.044052
ENSGACG00000002035	rpl8	0.0448624
ENSGACG00000007041	rpl29	0.0455809
ENSGACG00000017861	rps6	0.0455809
ENSGACG00000016489	rps8a	0.0530052
ENSGACG00000015752	rpl13	0.0530604
ENSGACG00000019181	rps15a	0.0576869
ENSGACG00000007176	ENSGACG00000007176	0.0587282
ENSGACG00000006523	RPL27A	0.062709
ENSGACG00000003574	rpl35	0.0649535
ENSGACG00000020333	msna	0.0662577
ENSGACG00000011913	rps7	0.0679405
ENSGACG00000000326	ENSGACG00000000326	0.0696624
ENSGACG00000013530	hsp90ab1	0.078538
ENSGACG00000002182	ENSGACG00000002182	0.0797449
ENSGACG00000018050	ENSGACG00000018050	0.0833211
ENSGACG00000013548	rab35b	0.087856
ENSGACG00000017491	rpl12	0.0881247
ENSGACG00000018439	rpl26	0.0887668
ENSGACG00000012539	rpl22l1	0.0891084
ENSGACG00000004699	rpl35a	0.0964328
ENSGACG00000016089	rpl28	0.0980937
ENSGACG00000009310	rpl13a	0.0985459

### Sheet: B cells
Feature ID	Feature Name	Cluster 4 P-Value
ENSGACG00000015680	swap70a	5.01e-65
ENSGACG00000015958	irf8	4.2e-52
ENSGACG00000009519	ENSGACG00000009519	9.3e-50
ENSGACG00000003230	cd79a	5.13e-46
ENSGACG00000012781	ENSGACG00000012781	6.44e-39
ENSGACG00000020827	ncf1	3.13e-29
ENSGACG00000008426	sftpbb	2.31e-24
ENSGACG00000015943	cyba	3.45e-18
ENSGACG00000000330	ENSGACG00000000330	1.18e-15
ENSGACG00000007282	cxcr4a	2.57e-15
ENSGACG00000017163	ENSGACG00000017163	2.17e-14
ENSGACG00000010801	ENSGACG00000010801	3.44e-12
ENSGACG00000005108	psap	9.22e-12
ENSGACG00000000348	ENSGACG00000000348	2.91e-10
ENSGACG00000000344	ENSGACG00000000344	1.21e-09
ENSGACG00000018016	cd74a	1.25e-07
ENSGACG00000015519	ifi30	2.39e-07
ENSGACG00000011212	ENSGACG00000011212	1.1e-06
ENSGACG00000012665	ENSGACG00000012665	1.43e-06
ENSGACG00000003441	apoeb	3.5e-06
ENSGACG00000016890	klf2b	9.24e-06
ENSGACG00000012769	ENSGACG00000012769	1.3e-05
ENSGACG00000004610	zgc:86896	2.24e-05
ENSGACG00000005778	dap1b	4.99e-05
ENSGACG00000000350	ENSGACG00000000350	7.31e-05
ENSGACG00000000336	ENSGACG00000000336	0.000137176
ENSGACG00000002143	ENSGACG00000002143	0.000324408
augustus_masked-chrY-processed-gene-6.13	augustus_masked-chrY-processed-gene-6.13	0.00035694
ENSGACG00000003794	krt8	0.000386283
ENSGACG00000003266	ENSGACG00000003266	0.000423428
maker-chrY-snap-gene-100.2	maker-chrY-snap-gene-100.2	0.000913151
ENSGACG00000004340	irf2bp2a	0.00157151
ENSGACG00000013415	glula	0.00163486
ENSGACG00000012739	cldna	0.00258527
ENSGACG00000020876	irf1b	0.00336531
ENSGACG00000001460	ENSGACG00000001460	0.00388345
ENSGACG00000010476	fosab	0.00498459
ENSGACG00000003787	krt5	0.00543306
ENSGACG00000013470	CTSS	0.00849015
ENSGACG00000020925	mt-nd1	0.00963536
ENSGACG00000020024	epdl1	0.0119449
ENSGACG00000013220	tmem176l.1	0.0126075
ENSGACG00000017980	si:dkey-74k8.3	0.0167763
ENSGACG00000016669	cyp3a65	0.0194348
ENSGACG00000003653	zgc:64051	0.0238381
ENSGACG00000010513	jdp2b	0.0249859
ENSGACG00000006427	ENSGACG00000006427	0.0256003
ENSGACG00000017479	ENSGACG00000017479	0.0272088
ENSGACG00000006714	IFI27L1	0.0300875
ENSGACG00000010752	cd63	0.0318762
ENSGACG00000018713	dusp5	0.0433078
ENSGACG00000018108	krt97	0.0556787
ENSGACG00000012539	rpl22l1	0.0564945
ENSGACG00000014831	ENSGACG00000014831	0.0636913
ENSGACG00000019181	rps15a	0.0671264
ENSGACG00000020942	mt-co3	0.0697738
ENSGACG00000000151	ENSGACG00000000151	0.0720467
ENSGACG00000002632	epcam	0.0729983
ENSGACG00000018310	krt15	0.0747993
ENSGACG00000004470	nfe2l2a	0.0806774
ENSGACG00000001810	ENSGACG00000001810	0.0824712
ENSGACG00000014266	xbp1	0.0856061
ENSGACG00000005065	nfkbiaa	0.0856973
ENSGACG00000000082	ENSGACG00000000082	0.0900544
ENSGACG00000017697	ENSGACG00000017697	0.0926133
ENSGACG00000020940	ENSGACG00000020940	0.0930357

### Sheet: Epithelial cells
Feature ID	Feature Name	Cluster 5 P-Value
ENSGACG00000001743	ENSGACG00000001743	1.04e-20
ENSGACG00000014295	si:ch211-157c3.4	2.08e-20
ENSGACG00000018001	ENSGACG00000018001	2.16e-20
ENSGACG00000005360	apodb	3.17e-19
ENSGACG00000019761	capn9	1.15e-17
ENSGACG00000002176	ENSGACG00000002176	1.51e-17
ENSGACG00000017256	ENSGACG00000017256	2.08e-17
ENSGACG00000017259	ENSGACG00000017259	2.41e-17
ENSGACG00000002895	ENSGACG00000002895	2.86e-17
ENSGACG00000018764	ENSGACG00000018764	2.24e-16
ENSGACG00000014891	ENSGACG00000014891	2.34e-16
ENSGACG00000018303	krt98	3.4e-16
ENSGACG00000002897	ENSGACG00000002897	3.65e-16
ENSGACG00000002719	ENSGACG00000002719	2.03e-15
ENSGACG00000019260	evpla	4.1e-15
ENSGACG00000001830	lmo7a	4.21e-14
ENSGACG00000017234	ENSGACG00000017234	5.96e-14
ENSGACG00000018106	glulc	9.82e-14
ENSGACG00000008104	krt4	1.12e-13
ENSGACG00000006166	ENSGACG00000006166	2.95e-13
ENSGACG00000004404	ppl	2.95e-13
ENSGACG00000018287	ENSGACG00000018287	3.9e-13
ENSGACG00000006045	ENSGACG00000006045	5.02e-13
ENSGACG00000019432	ENSGACG00000019432	5.93e-13
ENSGACG00000020219	ftr83	8.64e-13
ENSGACG00000005469	pitpnaa	1.71e-12
ENSGACG00000006164	ENSGACG00000006164	1.86e-12
ENSGACG00000003091	st6galnac1.1	2.02e-12
ENSGACG00000018321	krt99	2.02e-12
ENSGACG00000007851	si:dkey-228d14.5	2.17e-12
ENSGACG00000004841	prrg2	6.09e-12
ENSGACG00000001920	dbnla	7e-12
ENSGACG00000000724	ENSGACG00000000724	7.51e-12
ENSGACG00000002297	cdh31	7.9e-12
ENSGACG00000007248	rbp7a	1.09e-11
ENSGACG00000008429	ENSGACG00000008429	1.09e-11
ENSGACG00000005904	tgm5l	1.25e-11
ENSGACG00000004315	ENSGACG00000004315	1.59e-11
ENSGACG00000012247	si:dkey-87o1.2	1.59e-11
ENSGACG00000008640	eps8l1b	2.99e-11
ENSGACG00000000363	oclna	3.6e-11
ENSGACG00000018796	cmasa	4.13e-11
ENSGACG00000011673	elf3	8.04e-11
ENSGACG00000017980	si:dkey-74k8.3	1.36e-10
ENSGACG00000019209	sec23b	2.97e-10
ENSGACG00000001810	ENSGACG00000001810	2.97e-10
ENSGACG00000002632	epcam	3.06e-10
ENSGACG00000018922	ENSGACG00000018922	5.47e-10
ENSGACG00000002084	ENSGACG00000002084	5.57e-10
ENSGACG00000015586	ENSGACG00000015586	7.91e-10
ENSGACG00000003990	lgals3b	1.12e-09
ENSGACG00000020320	cldn7b	1.13e-09
ENSGACG00000016540	klf4	2.02e-09
ENSGACG00000007063	evplb	2.74e-09
ENSGACG00000008930	ENSGACG00000008930	2.77e-09
ENSGACG00000007518	gstr	2.78e-09
ENSGACG00000012018	efna1b	5.43e-09
ENSGACG00000017181	sox3	6.31e-09
ENSGACG00000007476	fuca1.2	9.94e-09
ENSGACG00000013259	rab11al	1.02e-08
ENSGACG00000013099	dspa	1.47e-08
ENSGACG00000001387	spint2	2.22e-08
ENSGACG00000018713	dusp5	2.35e-08
ENSGACG00000010476	fosab	2.74e-08
ENSGACG00000017777	ENSGACG00000017777	2.78e-08
ENSGACG00000004084	cndp2	5.06e-08
ENSGACG00000003787	krt5	8.21e-08
ENSGACG00000019944	capn2b	1.52e-07
ENSGACG00000018310	krt15	1.96e-07
ENSGACG00000016669	cyp3a65	2.67e-07
ENSGACG00000001436	ENSGACG00000001436	2.97e-07
ENSGACG00000017479	ENSGACG00000017479	4.64e-07
ENSGACG00000011600	myh14	5.23e-07
ENSGACG00000004130	ENSGACG00000004130	5.74e-07
ENSGACG00000011706	zmp:0000000735	7.17e-07
ENSGACG00000001187	ENSGACG00000001187	7.97e-07
ENSGACG00000000350	ENSGACG00000000350	1.19e-06
ENSGACG00000003741	ENSGACG00000003741	1.3e-06
ENSGACG00000001327	ptgis	2.35e-06
ENSGACG00000012131	tuft1a	2.38e-06
maker-chrY-snap-gene-100.2	maker-chrY-snap-gene-100.2	2.82e-06
ENSGACG00000002143	ENSGACG00000002143	2.84e-06
ENSGACG00000001884	ENSGACG00000001884	2.88e-06
ENSGACG00000007655	GSTM4	3.05e-06
ENSGACG00000017697	ENSGACG00000017697	3.29e-06
ENSGACG00000013415	glula	5.41e-06
ENSGACG00000018108	krt97	6.88e-06
ENSGACG00000000336	ENSGACG00000000336	7.27e-06
ENSGACG00000003954	ENSGACG00000003954	7.88e-06
ENSGACG00000020876	irf1b	8.23e-06
ENSGACG00000016890	klf2b	8.47e-06
ENSGACG00000004275	chmp5b	1.34e-05
ENSGACG00000020881	ENSGACG00000020881	1.45e-05
ENSGACG00000004610	zgc:86896	2.23e-05
ENSGACG00000007329	mgst3b	2.46e-05
ENSGACG00000006236	ENSGACG00000006236	4.42e-05
ENSGACG00000005065	nfkbiaa	6.29e-05
ENSGACG00000016804	tmem59	8.81e-05
ENSGACG00000005431	plecb	9.89e-05
ENSGACG00000010513	jdp2b	0.00010762
ENSGACG00000006070	myh9b	0.000178687
ENSGACG00000019267	mgst1.1	0.00020239
ENSGACG00000004470	nfe2l2a	0.000273717
ENSGACG00000016252	mgst3a	0.000378855
ENSGACG00000014831	ENSGACG00000014831	0.000392373
ENSGACG00000006710	ENSGACG00000006710	0.000402344
ENSGACG00000000348	ENSGACG00000000348	0.000496347
ENSGACG00000000151	ENSGACG00000000151	0.000711567
ENSGACG00000000344	ENSGACG00000000344	0.000780952
ENSGACG00000018016	cd74a	0.000947317
ENSGACG00000003266	ENSGACG00000003266	0.00104228
ENSGACG00000013438	CAPNS1	0.00111666
ENSGACG00000020024	epdl1	0.00129613
ENSGACG00000019282	ENSGACG00000019282	0.00174644
ENSGACG00000015519	ifi30	0.00186596
ENSGACG00000019142	ENSGACG00000019142	0.00242454
ENSGACG00000020341	chmp1b	0.00327009
ENSGACG00000016271	sqstm1	0.00470682
ENSGACG00000013220	tmem176l.1	0.00771104
ENSGACG00000001681	psme2	0.010848
ENSGACG00000001394	ENSGACG00000001394	0.0118634
ENSGACG00000007026	ddx5	0.0144881
ENSGACG00000006427	ENSGACG00000006427	0.0176205
ENSGACG00000006160	ENSGACG00000006160	0.018166
ENSGACG00000002286	pdcd6	0.0223442
ENSGACG00000012739	cldna	0.0240241
ENSGACG00000010801	ENSGACG00000010801	0.0353663
ENSGACG00000014009	si:ch211-79k12.1	0.0405958
ENSGACG00000016755	hopx	0.0407423
ENSGACG00000011212	ENSGACG00000011212	0.04177
ENSGACG00000006714	IFI27L1	0.0489641
ENSGACG00000020942	mt-co3	0.0512752
ENSGACG00000020257	ubb	0.0585422
ENSGACG00000017032	cfl1	0.0586251
ENSGACG00000004745	ENSGACG00000004745	0.0644855
ENSGACG00000003794	krt8	0.0689151
ENSGACG00000013618	gadd45bb	0.0724426
ENSGACG00000001834	ENSGACG00000001834	0.0793317
ENSGACG00000000330	ENSGACG00000000330	0.0863564
ENSGACG00000011333	cbr1l	0.0922141
ENSGACG00000018565	ENSGACG00000018565	0.0958216
